# ACE: A Probabilistic Model for Characterizing Gene-Level Essentiality in CRISPR Screens

**DOI:** 10.1101/868919

**Authors:** Elizabeth R. Hutton, Christopher R. Vakoc, Adam Siepel

## Abstract

High-throughput knockout screens based on CRISPR-Cas9 are widely used to evaluate the essentiality of genes across a range of cell types. Here we introduce a probabilistic modeling framework, Analysis of CRISPR-based Essentiality (ACE), that enables new statistical tests for essentiality based on the raw sequence read counts from such screens. ACE estimates the essentiality of each gene using a flexible likelihood framework that accounts for multiple sources of variation in the CRISPR-Cas9 experimental process. In addition, the method can identify genes that differ in their degree of essentiality across samples using a likelihood ratio test. We show using simulations that ACE is competitive with the best available methods in predicting essentiality, and is especially useful for the identification of differential essentiality. Furthermore, by applying ACE to publicly available CRISPR-screen data, we are able to identify both known and previously overlooked candidates for genotype-specific essentiality, including RNA m**^6^**-A methyltransferases that exhibit enhanced essentiality in the presence of inactivating ***TP53*** mutations. In summary, ACE provides improved quantification of essentiality specific to cancer subtypes, and a robust probabilistic framework for identifying genes responsive to therapeutic targeting.
