## Supplemental Table 1 for "ACE: A Probabilistic Model for Characterizing Gene-Level Essentiality in CRISPR Screens"

ENCODE_File_Accession	Biosample_Term_Name	Biosample_Type	Biosample_Organism
ENCFF204AHT	A172	cell line	Homo sapiens
ENCFF355RVO	A172	cell line	Homo sapiens
ENCFF379FFM	A172	cell line	Homo sapiens
ENCFF432WWV	A172	cell line	Homo sapiens
ENCFF391EQZ	A375	cell line	Homo sapiens
ENCFF468DGL	A375	cell line	Homo sapiens
ENCFF742WED	A375	cell line	Homo sapiens
ENCFF985NRJ	A375	cell line	Homo sapiens
ENCFF081AIX	Daoy	cell line	Homo sapiens
ENCFF593LLI	Daoy	cell line	Homo sapiens
ENCFF855KHP	Daoy	cell line	Homo sapiens
ENCFF979MDW	Daoy	cell line	Homo sapiens
ENCFF362OWV	G401	cell line	Homo sapiens
ENCFF546ROR	G401	cell line	Homo sapiens
ENCFF748MDN	G401	cell line	Homo sapiens
ENCFF904LJF	G401	cell line	Homo sapiens
ENCFF383EXA	GM12878	cell line	Homo sapiens
ENCFF680ZFZ	GM12878	cell line	Homo sapiens
ENCFF781YWT	GM12878	cell line	Homo sapiens
ENCFF808FJF	GM12878	cell line	Homo sapiens
ENCFF092TYT	GM23248	cell line	Homo sapiens
ENCFF185CZL	GM23248	cell line	Homo sapiens
ENCFF640FPG	GM23248	cell line	Homo sapiens
ENCFF704TVE	GM23248	cell line	Homo sapiens
ENCFF302MVN	GM23338	cell line	Homo sapiens
ENCFF386LKJ	GM23338	cell line	Homo sapiens
ENCFF455KDZ	GM23338	cell line	Homo sapiens
ENCFF631OVI	GM23338	cell line	Homo sapiens
ENCFF114MWR	H4	cell line	Homo sapiens
ENCFF331TCQ	H4	cell line	Homo sapiens
ENCFF555SHC	H4	cell line	Homo sapiens
ENCFF780SJS	H4	cell line	Homo sapiens
ENCFF152HJN	H7	cell line	Homo sapiens
ENCFF199UNP	H7	cell line	Homo sapiens
ENCFF463QAU	H7	cell line	Homo sapiens
ENCFF767WGV	H7	cell line	Homo sapiens
ENCFF220TCD	HT-29	cell line	Homo sapiens
ENCFF601EJO	HT-29	cell line	Homo sapiens
ENCFF730OIR	HT-29	cell line	Homo sapiens
ENCFF908IQT	HT-29	cell line	Homo sapiens
ENCFF102BYU	HT1080	cell line	Homo sapiens
ENCFF469UTN	HT1080	cell line	Homo sapiens
ENCFF560OXD	HT1080	cell line	Homo sapiens
ENCFF888OXA	HT1080	cell line	Homo sapiens
ENCFF042SOY	IMR-90	cell line	Homo sapiens
ENCFF261KZR	IMR-90	cell line	Homo sapiens
ENCFF353SBP	IMR-90	cell line	Homo sapiens
ENCFF496RIW	IMR-90	cell line	Homo sapiens
ENCFF309EEB	K562	cell line	Homo sapiens
ENCFF346GFO	K562	cell line	Homo sapiens
ENCFF376IZT	K562	cell line	Homo sapiens
ENCFF428OKC	K562	cell line	Homo sapiens
ENCFF486QJY	K562	cell line	Homo sapiens
ENCFF558HFV	K562	cell line	Homo sapiens
ENCFF792WMS	K562	cell line	Homo sapiens
ENCFF822XFB	K562	cell line	Homo sapiens
ENCFF381NEB	LHCN-M2	cell line	Homo sapiens
ENCFF463BFI	LHCN-M2	cell line	Homo sapiens
ENCFF565OHH	LHCN-M2	cell line	Homo sapiens
ENCFF581IEE	LHCN-M2	cell line	Homo sapiens
ENCFF519YPL	M059J	cell line	Homo sapiens
ENCFF722CAJ	M059J	cell line	Homo sapiens
ENCFF841LUA	M059J	cell line	Homo sapiens
ENCFF905TCY	M059J	cell line	Homo sapiens
ENCFF361TGG	NCI-H460	cell line	Homo sapiens
ENCFF453LIL	NCI-H460	cell line	Homo sapiens
ENCFF622JNN	NCI-H460	cell line	Homo sapiens
ENCFF670FFI	NCI-H460	cell line	Homo sapiens
ENCFF212NBG	OCI-LY7	cell line	Homo sapiens
ENCFF577SGI	OCI-LY7	cell line	Homo sapiens
ENCFF773MOU	OCI-LY7	cell line	Homo sapiens
ENCFF901PDQ	OCI-LY7	cell line	Homo sapiens
ENCFF182UOI	PC-3	cell line	Homo sapiens
ENCFF200VPR	PC-3	cell line	Homo sapiens
ENCFF250GRX	PC-3	cell line	Homo sapiens
ENCFF485DRW	PC-3	cell line	Homo sapiens
ENCFF023GZM	RPMI7951	cell line	Homo sapiens
ENCFF388ETC	RPMI7951	cell line	Homo sapiens
ENCFF714RNK	RPMI7951	cell line	Homo sapiens
ENCFF842TSC	RPMI7951	cell line	Homo sapiens
ENCFF396TVG	SJCRH30	cell line	Homo sapiens
ENCFF542RJX	SJCRH30	cell line	Homo sapiens
ENCFF851HTL	SJCRH30	cell line	Homo sapiens
ENCFF896LUK	SJCRH30	cell line	Homo sapiens
ENCFF272MYR	SJSA1	cell line	Homo sapiens
ENCFF435GRI	SJSA1	cell line	Homo sapiens
ENCFF457WQQ	SJSA1	cell line	Homo sapiens
ENCFF599YDS	SJSA1	cell line	Homo sapiens
ENCFF346UQA	SK-MEL-5	cell line	Homo sapiens
ENCFF449ASM	SK-MEL-5	cell line	Homo sapiens
ENCFF683UJM	SK-MEL-5	cell line	Homo sapiens
ENCFF818MYK	SK-MEL-5	cell line	Homo sapiens
ENCFF127SKO	SK-N-DZ	cell line	Homo sapiens
ENCFF468WWI	SK-N-DZ	cell line	Homo sapiens
ENCFF561LSQ	SK-N-DZ	cell line	Homo sapiens
ENCFF652XHB	SK-N-DZ	cell line	Homo sapiens
ENCFF050BGO	bipolar neuron	in vitro differentiated cells	Homo sapiens
ENCFF059OEN	bipolar neuron	in vitro differentiated cells	Homo sapiens
ENCFF249CKU	bipolar neuron	in vitro differentiated cells	Homo sapiens
ENCFF688CEH	bipolar neuron	in vitro differentiated cells	Homo sapiens
ENCFF254RPS	cardiac muscle cell	in vitro differentiated cells	Homo sapiens
ENCFF309DAN	cardiac muscle cell	in vitro differentiated cells	Homo sapiens
ENCFF873UHA	cardiac muscle cell	in vitro differentiated cells	Homo sapiens
ENCFF881JHI	cardiac muscle cell	in vitro differentiated cells	Homo sapiens
ENCFF115GKV	hematopoietic multipotent progenitor cell	in vitro differentiated cells	Homo sapiens
ENCFF827LOA	hematopoietic multipotent progenitor cell	in vitro differentiated cells	Homo sapiens
ENCFF072XSA	hepatocyte	in vitro differentiated cells	Homo sapiens
ENCFF170AEC	hepatocyte	in vitro differentiated cells	Homo sapiens
ENCFF491FPY	hepatocyte	in vitro differentiated cells	Homo sapiens
ENCFF962SOD	hepatocyte	in vitro differentiated cells	Homo sapiens
ENCFF052HOK	myocyte	in vitro differentiated cells	Homo sapiens
ENCFF483CBY	myocyte	in vitro differentiated cells	Homo sapiens
ENCFF580JSN	myocyte	in vitro differentiated cells	Homo sapiens
ENCFF980UGD	myocyte	in vitro differentiated cells	Homo sapiens
ENCFF320IDT	myotube	in vitro differentiated cells	Homo sapiens
ENCFF693OTH	myotube	in vitro differentiated cells	Homo sapiens
ENCFF757SLT	myotube	in vitro differentiated cells	Homo sapiens
ENCFF825CZR	myotube	in vitro differentiated cells	Homo sapiens
ENCFF330DCY	smooth muscle cell	in vitro differentiated cells	Homo sapiens
ENCFF401KXP	smooth muscle cell	in vitro differentiated cells	Homo sapiens
ENCFF526VZV	smooth muscle cell	in vitro differentiated cells	Homo sapiens
ENCFF106YFW	airway epithelial cell	primary cell	Homo sapiens
ENCFF556AGI	airway epithelial cell	primary cell	Homo sapiens
ENCFF592BLV	airway epithelial cell	primary cell	Homo sapiens
ENCFF788JHJ	airway epithelial cell	primary cell	Homo sapiens
ENCFF048PAB	aortic smooth muscle cell	primary cell	Homo sapiens
ENCFF345SUQ	aortic smooth muscle cell	primary cell	Homo sapiens
ENCFF671GAH	aortic smooth muscle cell	primary cell	Homo sapiens
ENCFF765LAT	aortic smooth muscle cell	primary cell	Homo sapiens
ENCFF009XFY	articular chondrocyte of knee joint	primary cell	Homo sapiens
ENCFF143API	articular chondrocyte of knee joint	primary cell	Homo sapiens
ENCFF185KMD	articular chondrocyte of knee joint	primary cell	Homo sapiens
ENCFF523ZWF	articular chondrocyte of knee joint	primary cell	Homo sapiens
ENCFF045LMD	bladder microvascular endothelial cell	primary cell	Homo sapiens
ENCFF117AWL	bladder microvascular endothelial cell	primary cell	Homo sapiens
ENCFF235TGN	bladder microvascular endothelial cell	primary cell	Homo sapiens
ENCFF401NRN	bladder microvascular endothelial cell	primary cell	Homo sapiens
ENCFF193YHT	bronchial epithelial cell	primary cell	Homo sapiens
ENCFF207VFL	bronchial epithelial cell	primary cell	Homo sapiens
ENCFF377UBC	bronchial epithelial cell	primary cell	Homo sapiens
ENCFF623ZJJ	bronchial epithelial cell	primary cell	Homo sapiens
ENCFF563PIQ	bronchial smooth muscle cell	primary cell	Homo sapiens
ENCFF583EEW	bronchial smooth muscle cell	primary cell	Homo sapiens
ENCFF859RGD	bronchial smooth muscle cell	primary cell	Homo sapiens
ENCFF903DSH	bronchial smooth muscle cell	primary cell	Homo sapiens
ENCFF125SJA	bronchus fibroblast of lung	primary cell	Homo sapiens
ENCFF557GJS	bronchus fibroblast of lung	primary cell	Homo sapiens
ENCFF618DKD	bronchus fibroblast of lung	primary cell	Homo sapiens
ENCFF762CTR	bronchus fibroblast of lung	primary cell	Homo sapiens
ENCFF240OLD	cardiac atrium fibroblast	primary cell	Homo sapiens
ENCFF314HNA	cardiac atrium fibroblast	primary cell	Homo sapiens
ENCFF489KLJ	cardiac atrium fibroblast	primary cell	Homo sapiens
ENCFF524OEI	cardiac atrium fibroblast	primary cell	Homo sapiens
ENCFF047WVA	cardiac ventricle fibroblast	primary cell	Homo sapiens
ENCFF175OKW	cardiac ventricle fibroblast	primary cell	Homo sapiens
ENCFF340EAY	cardiac ventricle fibroblast	primary cell	Homo sapiens
ENCFF438QOJ	cardiac ventricle fibroblast	primary cell	Homo sapiens
ENCFF467LOW	dermis blood vessel endothelial cell	primary cell	Homo sapiens
ENCFF620THF	dermis blood vessel endothelial cell	primary cell	Homo sapiens
ENCFF699QEJ	dermis blood vessel endothelial cell	primary cell	Homo sapiens
ENCFF906UPT	dermis blood vessel endothelial cell	primary cell	Homo sapiens
ENCFF111SEX	dermis lymphatic vessel endothelial cell	primary cell	Homo sapiens
ENCFF755GEI	dermis lymphatic vessel endothelial cell	primary cell	Homo sapiens
ENCFF797YZO	dermis lymphatic vessel endothelial cell	primary cell	Homo sapiens
ENCFF985PDI	dermis lymphatic vessel endothelial cell	primary cell	Homo sapiens
ENCFF110UGQ	dermis microvascular lymphatic vessel endothelial cell	primary cell	Homo sapiens
ENCFF436XMQ	dermis microvascular lymphatic vessel endothelial cell	primary cell	Homo sapiens
ENCFF684KLL	dermis microvascular lymphatic vessel endothelial cell	primary cell	Homo sapiens
ENCFF764AOQ	dermis microvascular lymphatic vessel endothelial cell	primary cell	Homo sapiens
ENCFF325DPM	endometrial microvascular endothelial cells	primary cell	Homo sapiens
ENCFF416NCQ	endometrial microvascular endothelial cells	primary cell	Homo sapiens
ENCFF564EGR	endometrial microvascular endothelial cells	primary cell	Homo sapiens
ENCFF598YQI	endometrial microvascular endothelial cells	primary cell	Homo sapiens
ENCFF155IHS	endothelial cell of coronary artery	primary cell	Homo sapiens
ENCFF233LYV	endothelial cell of coronary artery	primary cell	Homo sapiens
ENCFF378BDR	endothelial cell of coronary artery	primary cell	Homo sapiens
ENCFF625NHV	endothelial cell of coronary artery	primary cell	Homo sapiens
ENCFF096DQV	epithelial cell of alveolus of lung	primary cell	Homo sapiens
ENCFF370KKZ	epithelial cell of alveolus of lung	primary cell	Homo sapiens
ENCFF511TST	epithelial cell of alveolus of lung	primary cell	Homo sapiens
ENCFF711SNV	epithelial cell of alveolus of lung	primary cell	Homo sapiens
ENCFF037WEH	epithelial cell of proximal tubule	primary cell	Homo sapiens
ENCFF129BNX	epithelial cell of proximal tubule	primary cell	Homo sapiens
ENCFF380AIN	epithelial cell of proximal tubule	primary cell	Homo sapiens
ENCFF498AYE	epithelial cell of proximal tubule	primary cell	Homo sapiens
ENCFF344KCP	epithelial cell of umbilical artery	primary cell	Homo sapiens
ENCFF555QVG	epithelial cell of umbilical artery	primary cell	Homo sapiens
ENCFF666CRI	epithelial cell of umbilical artery	primary cell	Homo sapiens
ENCFF972UYG	epithelial cell of umbilical artery	primary cell	Homo sapiens
ENCFF081NBY	fibroblast of dermis	primary cell	Homo sapiens
ENCFF353DEP	fibroblast of dermis	primary cell	Homo sapiens
ENCFF870JUS	fibroblast of dermis	primary cell	Homo sapiens
ENCFF956RID	fibroblast of dermis	primary cell	Homo sapiens
ENCFF424ELR	fibroblast of lung	primary cell	Homo sapiens
ENCFF500UYD	fibroblast of lung	primary cell	Homo sapiens
ENCFF565SWE	fibroblast of lung	primary cell	Homo sapiens
ENCFF708USY	fibroblast of lung	primary cell	Homo sapiens
ENCFF042WGS	fibroblast of villous mesenchyme	primary cell	Homo sapiens
ENCFF289HGQ	fibroblast of villous mesenchyme	primary cell	Homo sapiens
ENCFF708OYI	fibroblast of villous mesenchyme	primary cell	Homo sapiens
ENCFF897GZQ	fibroblast of villous mesenchyme	primary cell	Homo sapiens
ENCFF147HDX	glomerular endothelial cell	primary cell	Homo sapiens
ENCFF179WOH	glomerular endothelial cell	primary cell	Homo sapiens
ENCFF577VBY	glomerular endothelial cell	primary cell	Homo sapiens
ENCFF604VVJ	glomerular endothelial cell	primary cell	Homo sapiens
ENCFF218CZN	hair follicle dermal papilla cell	primary cell	Homo sapiens
ENCFF343BYT	hair follicle dermal papilla cell	primary cell	Homo sapiens
ENCFF495BUA	hair follicle dermal papilla cell	primary cell	Homo sapiens
ENCFF650BVH	hair follicle dermal papilla cell	primary cell	Homo sapiens
ENCFF092DOP	hair follicular keratinocyte	primary cell	Homo sapiens
ENCFF541IJX	hair follicular keratinocyte	primary cell	Homo sapiens
ENCFF798LDD	hair follicular keratinocyte	primary cell	Homo sapiens
ENCFF898LWW	hair follicular keratinocyte	primary cell	Homo sapiens
ENCFF108PJF	kidney epithelial cell	primary cell	Homo sapiens
ENCFF177SUW	kidney epithelial cell	primary cell	Homo sapiens
ENCFF340QKB	kidney epithelial cell	primary cell	Homo sapiens
ENCFF456RET	kidney epithelial cell	primary cell	Homo sapiens
ENCFF145DRX	lung microvascular endothelial cell	primary cell	Homo sapiens
ENCFF224ZRP	lung microvascular endothelial cell	primary cell	Homo sapiens
ENCFF429MGN	lung microvascular endothelial cell	primary cell	Homo sapiens
ENCFF947LZH	lung microvascular endothelial cell	primary cell	Homo sapiens
ENCFF374KZN	mammary epithelial cell	primary cell	Homo sapiens
ENCFF805ZGF	mammary epithelial cell	primary cell	Homo sapiens
ENCFF018XHI	mammary microvascular endothelial cell	primary cell	Homo sapiens
ENCFF176IZX	mammary microvascular endothelial cell	primary cell	Homo sapiens
ENCFF674SRB	mammary microvascular endothelial cell	primary cell	Homo sapiens
ENCFF742XJQ	mammary microvascular endothelial cell	primary cell	Homo sapiens
ENCFF044EJX	melanocyte of skin	primary cell	Homo sapiens
ENCFF084POY	melanocyte of skin	primary cell	Homo sapiens
ENCFF093PZY	melanocyte of skin	primary cell	Homo sapiens
ENCFF187GIO	melanocyte of skin	primary cell	Homo sapiens
ENCFF468WKX	melanocyte of skin	primary cell	Homo sapiens
ENCFF722QGY	melanocyte of skin	primary cell	Homo sapiens
ENCFF788QAK	melanocyte of skin	primary cell	Homo sapiens
ENCFF848HBI	melanocyte of skin	primary cell	Homo sapiens
ENCFF120PLK	mesangial cell	primary cell	Homo sapiens
ENCFF673KYR	mesangial cell	primary cell	Homo sapiens
ENCFF805BVE	mesangial cell	primary cell	Homo sapiens
ENCFF850RHD	mesangial cell	primary cell	Homo sapiens
ENCFF065KMX	mesenchymal stem cell of Wharton's jelly	primary cell	Homo sapiens
ENCFF453HRG	mesenchymal stem cell of Wharton's jelly	primary cell	Homo sapiens
ENCFF789RLJ	mesenchymal stem cell of Wharton's jelly	primary cell	Homo sapiens
ENCFF930DKJ	mesenchymal stem cell of Wharton's jelly	primary cell	Homo sapiens
ENCFF486SGY	mesenchymal stem cell of adipose	primary cell	Homo sapiens
ENCFF517JRG	mesenchymal stem cell of adipose	primary cell	Homo sapiens
ENCFF879TUK	mesenchymal stem cell of adipose	primary cell	Homo sapiens
ENCFF964RZR	mesenchymal stem cell of adipose	primary cell	Homo sapiens
ENCFF087MSU	mesenchymal stem cell of the bone marrow	primary cell	Homo sapiens
ENCFF490FUM	mesenchymal stem cell of the bone marrow	primary cell	Homo sapiens
ENCFF646RZL	mesenchymal stem cell of the bone marrow	primary cell	Homo sapiens
ENCFF849RPL	mesenchymal stem cell of the bone marrow	primary cell	Homo sapiens
ENCFF333OOM	mononuclear cell	primary cell	Homo sapiens
ENCFF807JBQ	mononuclear cell	primary cell	Homo sapiens
ENCFF229QGJ	myometrial cell	primary cell	Homo sapiens
ENCFF514JDA	myometrial cell	primary cell	Homo sapiens
ENCFF579ZGU	myometrial cell	primary cell	Homo sapiens
ENCFF806PSP	myometrial cell	primary cell	Homo sapiens
ENCFF109DZG	nasal cavity respiratory epithelium epithelial cell of viscerocranial mucosa	primary cell	Homo sapiens
ENCFF580CHD	nasal cavity respiratory epithelium epithelial cell of viscerocranial mucosa	primary cell	Homo sapiens
ENCFF709VCC	nasal cavity respiratory epithelium epithelial cell of viscerocranial mucosa	primary cell	Homo sapiens
ENCFF826JBV	nasal cavity respiratory epithelium epithelial cell of viscerocranial mucosa	primary cell	Homo sapiens
ENCFF633KUP	osteoblast	primary cell	Homo sapiens
ENCFF636OVU	osteoblast	primary cell	Homo sapiens
ENCFF671ENT	osteoblast	primary cell	Homo sapiens
ENCFF861OFI	osteoblast	primary cell	Homo sapiens
ENCFF017RWJ	pericardium fibroblast	primary cell	Homo sapiens
ENCFF519TDF	pericardium fibroblast	primary cell	Homo sapiens
ENCFF653CDI	pericardium fibroblast	primary cell	Homo sapiens
ENCFF896RUC	pericardium fibroblast	primary cell	Homo sapiens
ENCFF747XTG	placental epithelial cell	primary cell	Homo sapiens
ENCFF756RKP	placental epithelial cell	primary cell	Homo sapiens
ENCFF761BVV	placental epithelial cell	primary cell	Homo sapiens
ENCFF961TGO	placental epithelial cell	primary cell	Homo sapiens
ENCFF449PSP	placental pericyte	primary cell	Homo sapiens
ENCFF458AJX	placental pericyte	primary cell	Homo sapiens
ENCFF547OMM	placental pericyte	primary cell	Homo sapiens
ENCFF676IUE	placental pericyte	primary cell	Homo sapiens
ENCFF060LPA	pulmonary artery endothelial cell	primary cell	Homo sapiens
ENCFF262OBL	pulmonary artery endothelial cell	primary cell	Homo sapiens
ENCFF581OOH	pulmonary artery endothelial cell	primary cell	Homo sapiens
ENCFF671FKM	pulmonary artery endothelial cell	primary cell	Homo sapiens
ENCFF121YGG	regular cardiac myocyte	primary cell	Homo sapiens
ENCFF137ADN	regular cardiac myocyte	primary cell	Homo sapiens
ENCFF222KUJ	regular cardiac myocyte	primary cell	Homo sapiens
ENCFF231GIA	regular cardiac myocyte	primary cell	Homo sapiens
ENCFF091SWU	renal cortical epithelial cell	primary cell	Homo sapiens
ENCFF224YSC	renal cortical epithelial cell	primary cell	Homo sapiens
ENCFF890DJO	renal cortical epithelial cell	primary cell	Homo sapiens
ENCFF902UZL	renal cortical epithelial cell	primary cell	Homo sapiens
ENCFF497BUG	skeletal muscle myoblast	primary cell	Homo sapiens
ENCFF551YKI	skeletal muscle myoblast	primary cell	Homo sapiens
ENCFF803CZZ	skeletal muscle myoblast	primary cell	Homo sapiens
ENCFF861SPN	skeletal muscle myoblast	primary cell	Homo sapiens
ENCFF102PEV	skeletal muscle satellite cell	primary cell	Homo sapiens
ENCFF111NQM	skeletal muscle satellite cell	primary cell	Homo sapiens
ENCFF278HRF	skeletal muscle satellite cell	primary cell	Homo sapiens
ENCFF745UIU	skeletal muscle satellite cell	primary cell	Homo sapiens
ENCFF413EAC	smooth muscle cell of bladder	primary cell	Homo sapiens
ENCFF520PLW	smooth muscle cell of bladder	primary cell	Homo sapiens
ENCFF571QGO	smooth muscle cell of bladder	primary cell	Homo sapiens
ENCFF743YRX	smooth muscle cell of bladder	primary cell	Homo sapiens
ENCFF199YDH	smooth muscle cell of the pulmonary artery	primary cell	Homo sapiens
ENCFF304DHM	smooth muscle cell of the pulmonary artery	primary cell	Homo sapiens
ENCFF567UZO	smooth muscle cell of the pulmonary artery	primary cell	Homo sapiens
ENCFF902CHM	smooth muscle cell of the pulmonary artery	primary cell	Homo sapiens
ENCFF022BET	smooth muscle cell of the umbilical artery	primary cell	Homo sapiens
ENCFF685WYQ	smooth muscle cell of the umbilical artery	primary cell	Homo sapiens
ENCFF756AMN	smooth muscle cell of the umbilical artery	primary cell	Homo sapiens
ENCFF834EAX	smooth muscle cell of the umbilical artery	primary cell	Homo sapiens
ENCFF032ZKL	smooth muscle cell of trachea	primary cell	Homo sapiens
ENCFF164YUT	smooth muscle cell of trachea	primary cell	Homo sapiens
ENCFF373YFJ	smooth muscle cell of trachea	primary cell	Homo sapiens
ENCFF426MAO	smooth muscle cell of trachea	primary cell	Homo sapiens
ENCFF345WXW	subcutaneous preadipocyte	primary cell	Homo sapiens
ENCFF461NCD	subcutaneous preadipocyte	primary cell	Homo sapiens
ENCFF666BUQ	subcutaneous preadipocyte	primary cell	Homo sapiens
ENCFF853QYK	subcutaneous preadipocyte	primary cell	Homo sapiens
ENCFF641WIZ	thoracic aorta endothelial cell	primary cell	Homo sapiens
ENCFF719TPT	thoracic aorta endothelial cell	primary cell	Homo sapiens
ENCFF819IDA	thoracic aorta endothelial cell	primary cell	Homo sapiens
ENCFF894GLT	thoracic aorta endothelial cell	primary cell	Homo sapiens
ENCFF231GYQ	tracheal epithelial cell	primary cell	Homo sapiens
ENCFF544ZJY	tracheal epithelial cell	primary cell	Homo sapiens
ENCFF836KPM	tracheal epithelial cell	primary cell	Homo sapiens
ENCFF869ZVU	tracheal epithelial cell	primary cell	Homo sapiens
ENCFF461EFB	uterine smooth muscle cell	primary cell	Homo sapiens
ENCFF485XEK	uterine smooth muscle cell	primary cell	Homo sapiens
ENCFF755BDW	uterine smooth muscle cell	primary cell	Homo sapiens
ENCFF902SZR	uterine smooth muscle cell	primary cell	Homo sapiens
ENCFF033CRC	vein endothelial cell	primary cell	Homo sapiens
ENCFF229KPD	vein endothelial cell	primary cell	Homo sapiens
ENCFF361WEZ	vein endothelial cell	primary cell	Homo sapiens
ENCFF592KDP	vein endothelial cell	primary cell	Homo sapiens
ENCFF099VXK	Peyer's patch	tissue	Homo sapiens
ENCFF187NLN	Peyer's patch	tissue	Homo sapiens
ENCFF262LUK	Peyer's patch	tissue	Homo sapiens
ENCFF288DJR	Peyer's patch	tissue	Homo sapiens
ENCFF336EQS	Peyer's patch	tissue	Homo sapiens
ENCFF336VFB	Peyer's patch	tissue	Homo sapiens
ENCFF488GDA	Peyer's patch	tissue	Homo sapiens
ENCFF715EVL	Peyer's patch	tissue	Homo sapiens
ENCFF036ERC	adrenal gland	tissue	Homo sapiens
ENCFF212SUD	adrenal gland	tissue	Homo sapiens
ENCFF250FNI	adrenal gland	tissue	Homo sapiens
ENCFF254VJQ	adrenal gland	tissue	Homo sapiens
ENCFF309JAC	adrenal gland	tissue	Homo sapiens
ENCFF370MMM	adrenal gland	tissue	Homo sapiens
ENCFF578HON	adrenal gland	tissue	Homo sapiens
ENCFF587WDK	adrenal gland	tissue	Homo sapiens
ENCFF783MER	adrenal gland	tissue	Homo sapiens
ENCFF790GZV	adrenal gland	tissue	Homo sapiens
ENCFF820HOK	adrenal gland	tissue	Homo sapiens
ENCFF964UAS	adrenal gland	tissue	Homo sapiens
ENCFF341XVI	ascending aorta	tissue	Homo sapiens
ENCFF512FHU	ascending aorta	tissue	Homo sapiens
ENCFF204BZU	body of pancreas	tissue	Homo sapiens
ENCFF368OME	body of pancreas	tissue	Homo sapiens
ENCFF839NBX	body of pancreas	tissue	Homo sapiens
ENCFF870OYA	body of pancreas	tissue	Homo sapiens
ENCFF082SUT	breast epithelium	tissue	Homo sapiens
ENCFF386KWD	breast epithelium	tissue	Homo sapiens
ENCFF468KRF	breast epithelium	tissue	Homo sapiens
ENCFF557XAK	breast epithelium	tissue	Homo sapiens
ENCFF632JRL	breast epithelium	tissue	Homo sapiens
ENCFF912TDO	breast epithelium	tissue	Homo sapiens
ENCFF074DCE	camera-type eye	tissue	Homo sapiens
ENCFF350IDA	camera-type eye	tissue	Homo sapiens
ENCFF702BTW	camera-type eye	tissue	Homo sapiens
ENCFF766GYI	camera-type eye	tissue	Homo sapiens
ENCFF817YTS	cerebellum	tissue	Homo sapiens
ENCFF902DQW	cerebellum	tissue	Homo sapiens
ENCFF917ANZ	cerebellum	tissue	Homo sapiens
ENCFF947JHW	cerebellum	tissue	Homo sapiens
ENCFF056KYM	diencephalon	tissue	Homo sapiens
ENCFF164GTC	diencephalon	tissue	Homo sapiens
ENCFF224CON	diencephalon	tissue	Homo sapiens
ENCFF944EAX	diencephalon	tissue	Homo sapiens
ENCFF257PBB	esophagus muscularis mucosa	tissue	Homo sapiens
ENCFF288ZVS	esophagus muscularis mucosa	tissue	Homo sapiens
ENCFF391YGO	esophagus muscularis mucosa	tissue	Homo sapiens
ENCFF413HMS	esophagus muscularis mucosa	tissue	Homo sapiens
ENCFF591NTB	esophagus muscularis mucosa	tissue	Homo sapiens
ENCFF650KLZ	esophagus muscularis mucosa	tissue	Homo sapiens
ENCFF660MOE	esophagus muscularis mucosa	tissue	Homo sapiens
ENCFF925IQG	esophagus muscularis mucosa	tissue	Homo sapiens
ENCFF301YAH	esophagus squamous epithelium	tissue	Homo sapiens
ENCFF519MGF	esophagus squamous epithelium	tissue	Homo sapiens
ENCFF560ZBX	esophagus squamous epithelium	tissue	Homo sapiens
ENCFF610JUD	esophagus squamous epithelium	tissue	Homo sapiens
ENCFF676OTF	esophagus squamous epithelium	tissue	Homo sapiens
ENCFF760KKJ	esophagus squamous epithelium	tissue	Homo sapiens
ENCFF778AHO	esophagus squamous epithelium	tissue	Homo sapiens
ENCFF944ZJI	esophagus squamous epithelium	tissue	Homo sapiens
ENCFF520PXU	frontal cortex	tissue	Homo sapiens
ENCFF652PQZ	frontal cortex	tissue	Homo sapiens
ENCFF847LUK	frontal cortex	tissue	Homo sapiens
ENCFF947SAO	frontal cortex	tissue	Homo sapiens
ENCFF090CMK	gastrocnemius medialis	tissue	Homo sapiens
ENCFF092VEZ	gastrocnemius medialis	tissue	Homo sapiens
ENCFF149OTO	gastrocnemius medialis	tissue	Homo sapiens
ENCFF151LCI	gastrocnemius medialis	tissue	Homo sapiens
ENCFF288FRR	gastrocnemius medialis	tissue	Homo sapiens
ENCFF310PUB	gastrocnemius medialis	tissue	Homo sapiens
ENCFF342MON	gastrocnemius medialis	tissue	Homo sapiens
ENCFF658ESI	gastrocnemius medialis	tissue	Homo sapiens
ENCFF688TXB	gastrocnemius medialis	tissue	Homo sapiens
ENCFF728KWY	gastrocnemius medialis	tissue	Homo sapiens
ENCFF177QWM	gastroesophageal sphincter	tissue	Homo sapiens
ENCFF338HIM	gastroesophageal sphincter	tissue	Homo sapiens
ENCFF440IKM	gastroesophageal sphincter	tissue	Homo sapiens
ENCFF475AXH	gastroesophageal sphincter	tissue	Homo sapiens
ENCFF594SGW	gastroesophageal sphincter	tissue	Homo sapiens
ENCFF595YRJ	gastroesophageal sphincter	tissue	Homo sapiens
ENCFF646VVU	gastroesophageal sphincter	tissue	Homo sapiens
ENCFF749AJA	gastroesophageal sphincter	tissue	Homo sapiens
ENCFF455HQT	heart	tissue	Homo sapiens
ENCFF717FSL	heart	tissue	Homo sapiens
ENCFF726GGW	heart	tissue	Homo sapiens
ENCFF745POT	heart	tissue	Homo sapiens
ENCFF803YED	heart	tissue	Homo sapiens
ENCFF857UYC	heart	tissue	Homo sapiens
ENCFF470AAE	heart left ventricle	tissue	Homo sapiens
ENCFF862LZL	heart left ventricle	tissue	Homo sapiens
ENCFF870BQB	heart left ventricle	tissue	Homo sapiens
ENCFF884JDN	heart left ventricle	tissue	Homo sapiens
ENCFF029IUF	liver	tissue	Homo sapiens
ENCFF166NPX	liver	tissue	Homo sapiens
ENCFF233YIF	liver	tissue	Homo sapiens
ENCFF367FJJ	liver	tissue	Homo sapiens
ENCFF506YSY	liver	tissue	Homo sapiens
ENCFF918SJO	liver	tissue	Homo sapiens
ENCFF965IQH	liver	tissue	Homo sapiens
ENCFF973HRL	liver	tissue	Homo sapiens
ENCFF153NMV	lower leg skin	tissue	Homo sapiens
ENCFF187DQQ	lower leg skin	tissue	Homo sapiens
ENCFF367SVD	lower leg skin	tissue	Homo sapiens
ENCFF373OMF	lower leg skin	tissue	Homo sapiens
ENCFF549LHP	lower leg skin	tissue	Homo sapiens
ENCFF708ASV	lower leg skin	tissue	Homo sapiens
ENCFF759FWZ	lower leg skin	tissue	Homo sapiens
ENCFF981QFQ	lower leg skin	tissue	Homo sapiens
ENCFF268ADF	lung	tissue	Homo sapiens
ENCFF573QQU	lung	tissue	Homo sapiens
ENCFF649ECE	lung	tissue	Homo sapiens
ENCFF866DJQ	lung	tissue	Homo sapiens
ENCFF175UXC	metanephros	tissue	Homo sapiens
ENCFF309XJY	metanephros	tissue	Homo sapiens
ENCFF397JTM	metanephros	tissue	Homo sapiens
ENCFF904AZG	metanephros	tissue	Homo sapiens
ENCFF450SDZ	occipital lobe	tissue	Homo sapiens
ENCFF724SSX	occipital lobe	tissue	Homo sapiens
ENCFF757CQE	occipital lobe	tissue	Homo sapiens
ENCFF927TYW	occipital lobe	tissue	Homo sapiens
ENCFF016CBS	omental fat pad	tissue	Homo sapiens
ENCFF099XRG	omental fat pad	tissue	Homo sapiens
ENCFF234RCB	omental fat pad	tissue	Homo sapiens
ENCFF324LPM	omental fat pad	tissue	Homo sapiens
ENCFF489AKC	omental fat pad	tissue	Homo sapiens
ENCFF650UII	omental fat pad	tissue	Homo sapiens
ENCFF766ECG	omental fat pad	tissue	Homo sapiens
ENCFF950QMP	omental fat pad	tissue	Homo sapiens
ENCFF132XQU	ovary	tissue	Homo sapiens
ENCFF232UER	ovary	tissue	Homo sapiens
ENCFF809AOV	ovary	tissue	Homo sapiens
ENCFF957VSL	ovary	tissue	Homo sapiens
ENCFF067OFR	parietal lobe	tissue	Homo sapiens
ENCFF539HLC	parietal lobe	tissue	Homo sapiens
ENCFF637ZPY	parietal lobe	tissue	Homo sapiens
ENCFF924PET	parietal lobe	tissue	Homo sapiens
ENCFF110THT	prostate gland	tissue	Homo sapiens
ENCFF454GAP	prostate gland	tissue	Homo sapiens
ENCFF499KKR	prostate gland	tissue	Homo sapiens
ENCFF505TUS	prostate gland	tissue	Homo sapiens
ENCFF132SDD	right atrium auricular region	tissue	Homo sapiens
ENCFF406YAV	right atrium auricular region	tissue	Homo sapiens
ENCFF701KTC	right atrium auricular region	tissue	Homo sapiens
ENCFF940KYP	right atrium auricular region	tissue	Homo sapiens
ENCFF086GFD	right lobe of liver	tissue	Homo sapiens
ENCFF280YNO	right lobe of liver	tissue	Homo sapiens
ENCFF347TXW	right lobe of liver	tissue	Homo sapiens
ENCFF979EDZ	right lobe of liver	tissue	Homo sapiens
ENCFF146ISW	sigmoid colon	tissue	Homo sapiens
ENCFF179AVF	sigmoid colon	tissue	Homo sapiens
ENCFF192TOO	sigmoid colon	tissue	Homo sapiens
ENCFF268RWA	sigmoid colon	tissue	Homo sapiens
ENCFF365ZMW	sigmoid colon	tissue	Homo sapiens
ENCFF517LAP	sigmoid colon	tissue	Homo sapiens
ENCFF697OWF	sigmoid colon	tissue	Homo sapiens
ENCFF934VJV	sigmoid colon	tissue	Homo sapiens
ENCFF679LIW	skeletal muscle tissue	tissue	Homo sapiens
ENCFF803TYA	skeletal muscle tissue	tissue	Homo sapiens
ENCFF907CXN	skeletal muscle tissue	tissue	Homo sapiens
ENCFF928UFZ	skeletal muscle tissue	tissue	Homo sapiens
ENCFF051TSY	skin of body	tissue	Homo sapiens
ENCFF274EWD	skin of body	tissue	Homo sapiens
ENCFF458UWF	skin of body	tissue	Homo sapiens
ENCFF942BYR	skin of body	tissue	Homo sapiens
ENCFF084PQR	spinal cord	tissue	Homo sapiens
ENCFF126UNL	spinal cord	tissue	Homo sapiens
ENCFF316BNE	spinal cord	tissue	Homo sapiens
ENCFF359PMJ	spinal cord	tissue	Homo sapiens
ENCFF087VIO	spleen	tissue	Homo sapiens
ENCFF354TGX	spleen	tissue	Homo sapiens
ENCFF474KYX	spleen	tissue	Homo sapiens
ENCFF479YBA	spleen	tissue	Homo sapiens
ENCFF653LOC	spleen	tissue	Homo sapiens
ENCFF753CHW	spleen	tissue	Homo sapiens
ENCFF008WDP	stomach	tissue	Homo sapiens
ENCFF046GFN	stomach	tissue	Homo sapiens
ENCFF155AGD	stomach	tissue	Homo sapiens
ENCFF382HKK	stomach	tissue	Homo sapiens
ENCFF535HFG	stomach	tissue	Homo sapiens
ENCFF602FAT	stomach	tissue	Homo sapiens
ENCFF621GTC	stomach	tissue	Homo sapiens
ENCFF645CNL	stomach	tissue	Homo sapiens
ENCFF789MQT	stomach	tissue	Homo sapiens
ENCFF849GEM	stomach	tissue	Homo sapiens
ENCFF918KPC	stomach	tissue	Homo sapiens
ENCFF930JZC	stomach	tissue	Homo sapiens
ENCFF134QKO	subcutaneous adipose tissue	tissue	Homo sapiens
ENCFF252BIR	subcutaneous adipose tissue	tissue	Homo sapiens
ENCFF365KLE	subcutaneous adipose tissue	tissue	Homo sapiens
ENCFF408GFZ	subcutaneous adipose tissue	tissue	Homo sapiens
ENCFF539BTV	subcutaneous adipose tissue	tissue	Homo sapiens
ENCFF708QKN	subcutaneous adipose tissue	tissue	Homo sapiens
ENCFF857WCE	subcutaneous adipose tissue	tissue	Homo sapiens
ENCFF967YNU	subcutaneous adipose tissue	tissue	Homo sapiens
ENCFF132TMQ	suprapubic skin	tissue	Homo sapiens
ENCFF198AWI	suprapubic skin	tissue	Homo sapiens
ENCFF199LCR	suprapubic skin	tissue	Homo sapiens
ENCFF341IAQ	suprapubic skin	tissue	Homo sapiens
ENCFF562GBJ	suprapubic skin	tissue	Homo sapiens
ENCFF633OSJ	suprapubic skin	tissue	Homo sapiens
ENCFF683BZD	suprapubic skin	tissue	Homo sapiens
ENCFF978MFN	suprapubic skin	tissue	Homo sapiens
ENCFF011IOJ	temporal lobe	tissue	Homo sapiens
ENCFF097JQF	temporal lobe	tissue	Homo sapiens
ENCFF682JEP	temporal lobe	tissue	Homo sapiens
ENCFF845GMQ	temporal lobe	tissue	Homo sapiens
ENCFF438ZIY	testis	tissue	Homo sapiens
ENCFF673KOG	testis	tissue	Homo sapiens
ENCFF857HXK	testis	tissue	Homo sapiens
ENCFF863ERP	testis	tissue	Homo sapiens
ENCFF064SGN	thoracic aorta	tissue	Homo sapiens
ENCFF127YOW	thoracic aorta	tissue	Homo sapiens
ENCFF199BWJ	thoracic aorta	tissue	Homo sapiens
ENCFF758JLZ	thoracic aorta	tissue	Homo sapiens
ENCFF866FEY	thoracic aorta	tissue	Homo sapiens
ENCFF979PZW	thoracic aorta	tissue	Homo sapiens
ENCFF083NSQ	thyroid gland	tissue	Homo sapiens
ENCFF173PFO	thyroid gland	tissue	Homo sapiens
ENCFF194VCC	thyroid gland	tissue	Homo sapiens
ENCFF282JYK	thyroid gland	tissue	Homo sapiens
ENCFF375LTB	thyroid gland	tissue	Homo sapiens
ENCFF376HXE	thyroid gland	tissue	Homo sapiens
ENCFF509HKT	thyroid gland	tissue	Homo sapiens
ENCFF625QLJ	thyroid gland	tissue	Homo sapiens
ENCFF638OKT	thyroid gland	tissue	Homo sapiens
ENCFF883VHR	thyroid gland	tissue	Homo sapiens
ENCFF950JBH	thyroid gland	tissue	Homo sapiens
ENCFF962ZAQ	thyroid gland	tissue	Homo sapiens
ENCFF046AFQ	tibial nerve	tissue	Homo sapiens
ENCFF241VXT	tibial nerve	tissue	Homo sapiens
ENCFF470ZWQ	tibial nerve	tissue	Homo sapiens
ENCFF567JTA	tibial nerve	tissue	Homo sapiens
ENCFF597HTT	tibial nerve	tissue	Homo sapiens
ENCFF733AVY	tibial nerve	tissue	Homo sapiens
ENCFF904FEZ	tibial nerve	tissue	Homo sapiens
ENCFF939FQC	tibial nerve	tissue	Homo sapiens
ENCFF472DRI	tongue	tissue	Homo sapiens
ENCFF690BUS	tongue	tissue	Homo sapiens
ENCFF759QKL	tongue	tissue	Homo sapiens
ENCFF830QTV	tongue	tissue	Homo sapiens
ENCFF014IOZ	transverse colon	tissue	Homo sapiens
ENCFF332OML	transverse colon	tissue	Homo sapiens
ENCFF505DGK	transverse colon	tissue	Homo sapiens
ENCFF630RAI	transverse colon	tissue	Homo sapiens
ENCFF654HMF	transverse colon	tissue	Homo sapiens
ENCFF874CRV	transverse colon	tissue	Homo sapiens
ENCFF885HSL	transverse colon	tissue	Homo sapiens
ENCFF968IKU	transverse colon	tissue	Homo sapiens
ENCFF042JPR	upper lobe of left lung	tissue	Homo sapiens
ENCFF049ETK	upper lobe of left lung	tissue	Homo sapiens
ENCFF139PZL	upper lobe of left lung	tissue	Homo sapiens
ENCFF249QYL	upper lobe of left lung	tissue	Homo sapiens
ENCFF360GZR	upper lobe of left lung	tissue	Homo sapiens
ENCFF692ULG	upper lobe of left lung	tissue	Homo sapiens
ENCFF808NEL	upper lobe of left lung	tissue	Homo sapiens
ENCFF841RGX	upper lobe of left lung	tissue	Homo sapiens
ENCFF413RGP	urinary bladder	tissue	Homo sapiens
ENCFF602QFS	urinary bladder	tissue	Homo sapiens
ENCFF640CTY	urinary bladder	tissue	Homo sapiens
ENCFF946MFS	urinary bladder	tissue	Homo sapiens
ENCFF990NVV	uterus	tissue	Homo sapiens
ENCFF036RQO	uterus	tissue	Homo sapiens
ENCFF224DUX	uterus	tissue	Homo sapiens
ENCFF278CKI	uterus	tissue	Homo sapiens
ENCFF315DBK	uterus	tissue	Homo sapiens
ENCFF534ZJJ	uterus	tissue	Homo sapiens
ENCFF602HNU	uterus	tissue	Homo sapiens
ENCFF624VKT	uterus	tissue	Homo sapiens
ENCFF990NVV	uterus	tissue	Homo sapiens
ENCFF855LJY	vagina	tissue	Homo sapiens
ENCFF916ODF	vagina	tissue	Homo sapiens
